# Determinants of mutation load in birds

**DOI:** 10.1101/2025.08.18.670172

**Authors:** Fidel Botero-Castro, Jochen B. W. Wolf

**Affiliations:** Department of Evolutionary Biology, Faculty of Biology, LMU Munich, Germany

**Keywords:** Selection, effective population size, recombination, distribution of fitness effects, purging

## Abstract

Many mutations have detrimental effects. The mutation load in a population depends on the efficacy of purifying selection in removing deleterious genetic variation. Here, we estimated the proportion of deleterious mutations segregating in 24 population samples of 19 bird species. Exploiting the conserved avian karyotype with high variation in recombination rate and GC content, we quantified the joint effects of effective population size (*N_e_*), recombination (*r*) and GC-biased gene-conversion (*gBGC*). In agreement with the nearly-neutral theory of molecular evolution, mutation load was substantially higher in populations with small *N_e_*. Purging efficacy increased with recombination rate resulting in more than a two-fold difference of genetic load between large and small chromosomes. GC-biased mutations contributed about one third to the pool of deleterious mutations. Their expected accumulation in regions of high recombination was offset by purging efficacy in large, but not small populations. This study provides insight into how the interaction of evolutionary processes shapes mutation load. It suggests that genetic risk factors in small populations are fueled by *gBGC* and cluster in regions of low recombination.

**Summary:** Harmful genetic mutations can accumulate in populations, affecting individual-and population-level health. The authors analyzed genomic data of 24 populations of 19 bird species to understand the evolutionary determinants of such mutation load. They confirm that small populations tend to experience a heavier mutation burden. Moreover, deleterious mutations accumulate more readily in regions of low recombination and are further elevated by GC-biased gene conversion (*gBGC*), which is offset by purging efficacy in large, but not in small populations. This study suggests that genetic risk factors in small populations are fueled by *gBGC* and cluster in regions of low recombination.
