## Supplementary Table 2 for "Determinants of mutation load in birds"

### Sheet: all sites
population abbreviation	species	sample size [nr ind]	chr1	chr1A	chr2	chr3	chr4	chr4A	chr5	chr6	chr7	chr8	chr9	chr10	chr11	chr12	chr13	chr14	chr15	chr17	chr18	chr19	chr20	chr21	chr22	chr23	chr24	chr26	chr27	chr28	Total_sel_SNPs	Total_neutral_SNPs	Total_SNPs	Total_sel_sites	Total_neutral_sites	Total_sites
CorCrxPol	Corvus (corone) cornix	8	3560	2584	3677	3647	2453	935	2983	1549	1899	1587	1221	1255	1039	1176	1041	1403	1059	1017	1055	947	1168	651	452	659	558	810	710	678	27329	14444	41773	4643895	783681	5427576
CorCorSpa	Corvus (corone) cornix	15	3368	2352	3670	3629	2328	846	2774	1450	1655	1549	1128	1085	966	993	926	1259	935	872	851	893	939	610	354	563	403	620	525	523	25386	12680	38066	13390319	2311683	15702002
CerFusE	Certhidea fusca	5	713	556	879	770	466	192	707	327	515	226	238	270	327	189	639	257	224	228	257	183	249	120	66	147	132	148	276	159	6675	2785	9460	13154249	2325622	15479871
CerFusL	Certhidea fusca	7	3362	2851	4376	3486	2149	1077	2929	1619	2140	1394	1273	1567	1423	1071	1644	1671	1296	1096	1213	1144	1064	934	435	912	655	972	939	897	29995	15594	45589	13201657	2339081	15540738
CorMdl	Corvus moneduloides	5	1803	1331	2029	1937	1177	483	1322	725	969	921	629	665	554	627	537	656	614	520	486	500	598	350	238	341	296	399	360	364	14614	6817	21431	14018682	2456262	16474944
CerOliE	Certhidea olivacea	4	2377	1942	2978	2367	1425	697	2186	1085	1523	931	868	1028	943	765	1263	1244	993	824	877	855	831	688	314	589	459	701	715	690	21260	10898	32158	13551663	2405496	15957159
CamPalZ	Camarrhynchus pallidus	4	1817	1390	2726	1902	1089	484	1376	729	1324	706	552	789	1208	591	1134	942	787	661	613	627	646	490	248	435	321	571	628	478	16554	8710	25264	13405343	2381628	15786971
FicAlbCzkHun	Ficedula albicollis	6	7268	5099	8905	8182	4463	1298	5850	3315	3828	2883	2176	2025	1814	1684	1298	2004	1668	1349	1337	1298	1333	955	347	699	530	682	435	619	48031	25313	73344	13555135	2370441	15925576
FicAlbIta	Ficedula albicollis	5	7329	5162	8920	8159	4318	1456	6065	3271	4008	3143	2335	2281	2051	1794	1430	2121	1763	1661	1609	1474	1422	1113	529	888	750	1002	607	945	50520	27086	77606	14537065	2592305	17129370
FriCoelCont	Fringilla coelebs	6	29790	19703	31650	30373	19681	6429	17783	12137	13783	12890	9161	10183	7984	7701	7205	10299	8915	7063	7613	7190	7413	6348	3484	4776	4625	5896	5680	5105	201102	119758	320860	16402842	3007074	19409916
FriCoeIsl	Fringilla coelebs	10	5842	4013	6098	6332	4068	1091	5719	2963	2843	2774	1763	1825	1674	1449	1540	1817	1600	1349	1743	1587	1573	1338	817	1213	1044	1312	1217	1167	45313	22458	67771	16162324	2966698	19129022
FicHypSpa	Ficedula hypoleuca	3	4443	3026	5273	4808	2702	901	3718	2111	2415	1874	1448	1384	1192	1078	868	1338	1078	901	994	889	927	675	324	568	479	590	419	672	30831	16264	47095	15149995	2733064	17883059
FicHypSwe	Ficedula hypoleuca	5	5879	4192	6949	6597	3573	1240	4910	2748	3237	2474	1906	1889	1696	1469	1133	1762	1491	1253	1464	1244	1252	1004	456	802	657	899	626	907	41832	21877	63709	14865532	2661891	17527423
FicSem	Ficedula semitorquata	6	6935	4922	8159	7845	4210	1247	5668	3216	3841	2747	2009	1914	1856	1697	1181	1858	1597	1286	1442	1272	1265	975	327	706	556	727	544	679	47022	23659	70681	13790851	2420080	16210931
FicSpec	Ficedula speculigera	14	9272	6759	11273	10399	5875	2003	7853	4327	5046	3951	2956	2890	2580	2490	1664	2717	2386	2030	2178	1843	1997	1550	568	1099	934	1194	738	1015	66696	32891	99587	13813642	2420389	16234031
GeoConE	Geospiza conirostris	9	4129	3714	5476	4027	2400	1263	3819	1802	2608	1464	1574	1832	1527	1457	1859	2065	1749	1481	1369	1460	1342	1356	573	990	805	1258	1474	1044	36142	19775	55917	13428685	2373050	15801735
GeoDifP	Geospiza difficilis	10	2806	2195	3279	2597	1739	917	2426	1195	1795	1145	959	1349	1145	979	1574	1395	1175	985	986	993	1026	908	395	689	511	793	934	719	24644	12965	37609	13309160	2351628	15660788
GeoSepW	Geospiza septentrionalis	6	1950	1653	2116	1974	1006	577	1882	883	1239	714	813	856	678	730	1046	944	790	613	542	611	608	494	243	398	296	533	719	428	16298	9038	25336	13686027	2438920	16124947
PoeAcu	Poephila acuticauda	5	13822	10332	15859	15895	9865	4082	10289	6617	6827	4876	4814	5509	5385	4644	4796	5573	4693	4461	3737	4113	3787	2623	1163	2555	2218	2531	2696	2803	104003	62562	166565	16605993	2960334	19566327
PlaCraZ	Platyspiza crassirostris	5	2069	1732	2481	2324	1197	595	1661	864	1338	741	734	1169	834	592	911	896	747	662	659	625	962	460	357	476	359	527	776	432	18500	8680	27180	13088456	2309368	15397824
PinOrn	Pinaroloxias ornata	4	1527	1269	1772	1594	968	418	1123	630	977	514	530	621	697	498	766	689	558	506	510	550	519	408	189	300	296	427	472	387	13338	6377	19715	13142121	2315886	15458007
ParMaj	Parus major	8	817	2992	2339	1088	3071	1057	2959	1936	2091	1956	1372	1284	428	696	693	1564	594	30	240	1876	410	1373	788	1157	1121	1912	1559	1566	24250	14719	38969	5654810	1039661	6694471
TaeGut	Taeniopygia guttata	18	44671	31766	51869	51072	32986	13880	42413	22253	23520	19943	18430	18238	16026	15910	12961	17142	17552	14555	13923	13420	14059	9475	3685	7812	6650	8703	7899	9914	355290	205437	560727	15880430	2799389	18679819
ZosMau	Zosterops mauritianus	7	8820	5910	9534	8002	5510	1478	6783	3467	3786	2861	2478	2473	2677	2138	2079	2614	2590	1952	2291	2178	2066	1581	692	1369	1360	1827	1003	1040	62399	28160	90559	19789085	3576765	23365850

### Sheet: no gBGC
population abbreviation	species	sample size [nr ind]	chr1	chr1A	chr2	chr3	chr4	chr4A	chr5	chr6	chr7	chr8	chr9	chr10	chr11	chr12	chr13	chr14	chr15	chr17	chr18	chr19	chr20	chr21	chr22	chr23	chr24	chr26	chr27	chr28	Total_sel_SNPs	Total_neutral_SNPs	Total_SNPs	Total_sel_sites	Total_neutral_sites	Total_sites
CorCrxPol	Corvus (corone) cornix	8	1337	939	1354	1367	866	318	1136	565	653	548	453	438	376	425	398	510	366	361	390	366	370	250	159	218	197	274	229	224	10544	4543	15087	3096678	340944	3437622
CorCorSpa	Corvus (corone) cornix	15	3368	2352	3670	3629	2328	846	2774	1450	1655	1549	1128	1085	966	993	926	1259	935	872	851	893	939	610	354	563	403	620	525	523	25386	12680	38066	8849383	976836	9826219
CerFusE	Certhidea fusca	5	313	240	415	342	195	90	317	131	235	91	92	112	168	76	351	116	95	106	123	82	114	46	29	64	54	69	143	68	3124	1153	4277	8602194	939492	9541686
CerFusL	Certhidea fusca	7	1392	1129	1811	1429	863	390	1186	656	863	547	510	596	624	420	773	662	530	486	503	467	426	328	178	330	217	370	378	339	12761	5642	18403	8632269	946816	9579085
CorMdl	Corvus moneduloides	5	821	537	812	793	494	206	562	321	383	405	277	265	238	259	221	278	262	230	196	218	244	105	101	84	127	165	94	156	6224	2630	8854	9245157	1039434	10284591
CerOliE	Certhidea olivacea	4	992	834	1242	1002	575	287	948	399	627	371	347	379	409	286	607	484	403	346	349	340	352	254	135	232	164	260	299	262	9134	4051	13185	8851497	971529	9823026
CamPalZ	Camarhynchus pallidus	4	750	569	1126	728	397	161	574	323	527	260	188	283	518	200	533	341	294	275	227	226	244	178	112	137	121	227	261	179	6891	3068	9959	8755937	961295	9717232
FicAlbCzkHun	Ficedula albicollis	6	3358	2312	4057	3736	2046	575	2752	1512	1731	1352	981	900	814	735	615	951	763	666	606	611	605	399	151	330	229	303	199	270	22967	10592	33559	8922151	973736	9895887
FicAlbIta	Ficedula albicollis	5	3410	2431	4050	3835	1956	658	2870	1485	1859	1444	1052	1038	888	829	668	981	777	767	740	686	664	472	233	434	331	463	273	403	24236	11461	35697	9513803	1057084	10570887
FriCoelCont	Fringilla coelebs	6	14198	9403	15145	14755	9450	3110	8312	5959	6640	6163	4386	4817	3796	3570	3501	4920	4362	3461	3685	3511	3497	3051	1736	2263	2194	2894	2815	2470	101351	52713	154064	10726590	1267619	11994209
FriCoeIsl	Fringilla coelebs	10	2729	1832	2722	2944	1810	482	2571	1380	1302	1230	790	837	762	667	756	800	695	630	766	724	708	624	398	535	468	591	583	555	21307	9584	30891	10519552	1227715	11747267
FicHypSpa	Ficedula hypoleuca	3	2064	1392	2410	2224	1276	420	1789	984	1108	889	656	616	570	493	410	614	502	418	455	412	443	312	152	272	213	277	202	325	14867	7031	21898	9878043	1108334	10986377
FicHypSwe	Ficedula hypoleuca	5	2779	2035	3200	3061	1655	591	2358	1295	1459	1205	849	815	795	659	553	854	713	582	666	580	599	470	208	378	287	411	283	372	20447	9265	29712	9709393	1081094	10790487
FicSem	Ficedula semitorquata	6	3259	2311	3863	3705	1925	585	2755	1522	1834	1293	950	894	854	784	554	886	785	651	744	618	618	458	139	353	246	332	282	287	23302	10185	33487	9061823	990075	10051898
FicSpec	Ficedula speculigera	14	4472	3235	5357	4954	2783	943	3849	2091	2399	1856	1417	1385	1203	1156	794	1306	1168	990	1077	889	964	725	251	520	424	535	337	469	33247	14302	47549	9078938	990248	10069186
GeoConE	Geospiza conirostris	9	1650	1459	2192	1534	934	466	1501	672	1059	563	591	657	625	512	808	817	668	571	497	569	525	491	227	349	287	447	601	377	14857	6792	21649	8786188	960944	9747132
GeoDifP	Geospiza difficilis	10	1151	870	1330	1077	671	327	1024	490	753	475	373	481	483	379	721	527	459	384	369	381	443	359	160	254	173	298	388	267	10481	4586	15067	276870	29649	306519
GeoSepW	Geospiza septentrionalis	6	767	646	860	773	364	224	725	344	515	257	339	290	295	273	475	372	300	236	212	244	245	186	106	168	100	191	283	159	6800	3149	9949	8932184	983877	9916061
PoeAcu	Poephila acuticauda	5	6699	4932	7795	7897	4708	1917	5059	3245	3352	2327	2321	2487	2549	2178	2365	2634	2292	2109	1769	2007	1778	1142	515	1173	945	1125	1271	1291	52425	27457	79882	10879219	1226237	12105456
PlaCraZ	Platyspiza crassirostris	5	873	718	1009	937	487	210	684	354	559	311	302	432	376	206	409	341	283	259	282	217	377	184	150	168	142	203	304	162	7803	3136	10939	8564237	934075	9498312
PinOrn	Pinaroloxias ornata	4	710	583	794	614	389	192	471	287	455	238	220	253	308	201	394	264	243	232	215	243	227	173	78	102	126	181	210	153	6039	2517	8556	8626781	940406	9567187
ParMaj	Parus major	8	311	1292	1027	493	1255	429	1278	864	929	793	576	500	186	287	293	565	267	17	110	774	147	542	302	437	433	682	656	560	10628	5377	16005	3667157	421871	4089028
TaeGut	Taeniopygia guttata	18	32396	22685	37953	37490	24031	9263	30376	15898	16618	14294	12617	12211	10728	10561	8447	11296	12260	9904	9306	8989	9441	6109	2327	4746	3907	5408	4923	6070	267848	122406	390254	10565193	1218098	11783291
ZosMau	Zosterops mauritianus	7	3928	2699	4238	3575	2604	617	2972	1563	1580	1249	1024	952	1153	914	856	1103	1083	880	925	939	892	651	300	585	583	758	419	437	28581	10898	39479	12934684	1469287	14403971
