## Supplementary Table 3 for "Determinants of mutation load in birds"

### Sheet: Abbreviations
Code of abbreviations
model parameters
variable	explantion	model role
DFE	continous variable of the distribution of fitness effects: propoertion of mildly deleterious mutations Nes(-1;0]	response variable
RECOMBINATION	continuous variable of recombination rate either parametrized in cM/Mb or by proxy of chromosome length	fixed effect
MODE	categorical variable of the mutational spectrum without mutations subject to gBGC (without) or including them (with)	fixed effect
POPSIZE	parameter reflecting Ne either as categorical variable (Island yes or No) or as continuous variable (coalescent-based estimate of Ne)	fixed effect
CHR	chromosome identity	random effect
SPECIES	species identity	random effect
POPULATION	population identity	random effect
result parameters
k	number of parameters
AIC	Akaike's information criterion
wAIC	Akaike's weight
BIC	Bayesin information criterion

### Sheet: RandomEffects
Model set
fixed effects in each model: RECOMBINATION + POPSIZE + MODE + RECOMBINATION*POPSIZE + RECOMBINATION*MODE + POPOSIZE*MODE + POPSIZE*MODE*RECOMBINATION
RECOMBINATION parameterized as cM/Mb
POPSIZE parameterized as Island yes/no
lmA:	DFE ~ fixed effects + (1+RECOMBINATION|POPULATION)+(1|CHROMOSOME)
lmA1:	DFE ~ fixed effects + (1+RECOMBINATION|SPECIES)+(1|CHROMOSOME)
lmB:	DFE ~ fixed effects + (1+RECOMBINATION|POPULATION)
lmB1:	DFE ~ fixed effects + (1+RECOMBINATION|SPECIES)
lmC:	DFE ~ fixed effects + (1|CHROMOSOME)
lmD:	DFE ~ fixed effects + (1|POPULATION)+ (1|CHROMOSOME)
lmE:	DFE ~ fixed effects + (1|POPULATION)
lmF:	DFE ~ fixed effects + (1+RECOMBINATION|POPULATION/SPECIES)+(1|CHROMOSOME)											*too complex; convergence fails
lmG:	DFE ~ fixed effects + (1+RECOMBINATION|POPULATION/SPECIES)											*too complex; convergence fails
lmH:	DFE ~ fixed effects + (1|POPULATION/SPECIES)+ (1|CHROMOSOME)											*too complex; convergence fails
lmK:	DFE ~ fixed effects + (1|POPULATION/SPECIES)
Results of model selection (best model shown in bold blue)
model	k	AIC	deltaAIC	wAIC	bic
lmA	13	-4398.57	0	0.952	-4383.26
lmF	16	-4392.57	6	0.047	-4373.72
lmD	11	-4380.37	18.198	0	-4367.41
lmH	12	-4378.37	20.198	0	-4364.24
lmB	12	-4316.86	81.711	0	-4302.72
lmG	15	-4310.86	87.711	0	-4293.19
lmE	10	-4302.9	95.671	0	-4291.12
lmI	11	-4300.9	97.671	0	-4287.94
lmA1	13	-4276.71	121.863	0	-4261.39
lmB1	12	-4207.32	191.251	0	-4193.18
lmC	10	-3978.29	420.283	0	-3966.51

### Sheet: FixedEffects
Model set
Models finding support for any parametrization of recombination rate and Ne are highlighted in blue. The best supported model is shown in bold
random effects in each model: (1+RECOMBINATION|POPULATION)+(1|CHROMOSOME)
lm0:	DFE ~ 1
lm1:	DFE ~RECOMBINATION
lm2:	DFE ~ RECOMBINATION + POPSIZE
lm3:	DFE ~ RECOMBINATION + mode
lm4	DFE ~ RECOMBINATION + POPSIZE + mode
lm5:	DFE ~ RECOMBINATION + POPSIZE + mode + RECOMBINATION*mode
lm6:	DFE ~ RECOMBINATION + POPSIZE + mode + RECOMBINATION*POPSIZE
lm7:	DFE ~ RECOMBINATION + POPSIZE + mode + RECOMBINATION*POPSIZE + RECOMBINATION*mode
lm8:	DFE ~ RECOMBINATION + POPSIZE + mode + POPSIZE*mode
lm9:	DFE ~ RECOMBINATION + POPSIZE + mode + RECOMBINATION*POPSIZE + RECOMBINATION*mode + POPSIZE*mode
lm10:	DFE ~ RECOMBINATION + POPSIZE + mode + RECOMBINATION*POPSIZE + RECOMBINATION*mode + POPSIZE*mode + RECOMBINATION*POPSIZE*mode
Results of model selection (best model shown in blue, additional models with support shown in blue)
RECOMBINATION parameterized as cM/Mb
POPSIZE parameterized as Island yes/no
									ANOVA
	model	k	AIC	deltaAIC	wAIC	bic			Model	r [cM/Mb]	Ne [yes/no]	gBGC	Ne*gBGC	r*Ne	r*gBGC	r*Ne*gBGC	k	AIC	ΔAIC
	lm10	13	-4464.26	0	0.457	-4448.95						[with/without]
	lm8	10	-4464.18	0.084	0.438	-4452.4			1	<0.001	<0.001	<0.001	<0.001	0.59	0.36	0.026	13	-4464.26	0
	lm9	12	-4461.33	2.939	0.105	-4447.19			2	<0.001	<0.001	<0.001	<0.001	-	-	-	10	-4464.18	0.084
	lm4	9	-4427.74	36.523	0	-4417.14			3	<0.001	<0.001	<0.001	<0.001	0.59	0.36	-	12	-4461.33	2.939
	lm5	10	-4426.56	37.706	0	-4414.78			4	<0.001	<0.001	<0.001	-	-	-	-	9	-4427.74	36.523
	lm6	10	-4426.04	38.22	0	-4414.26			NULL	-	-	-	-	-	-	-	6	-3547.33	916.939
	lm7	11	-4424.86	39.403	0	-4411.9
	lm3	8	-4397.61	66.652	0	-4388.19
	lm2	8	-3604.94	859.324	0	-3595.52
	lm1	7	-3574.79	889.477	0	-3566.54
	lm0	6	-3547.33	916.939	0	-3540.26
RECOMBINATION parameterized as cM/Mb
POPSIZE parameterized as log(Ne)
	model	k	AIC	deltaAIC	wAIC	bic			ANOVA
	lm8	10	-4423.72	0	0.588	-4411.94			Model	r [cM/Mb]	Ne [yes/no]	gBGC	Ne*gBGC	r*Ne	r*gBGC	r*Ne*gBGC	k	AIC	ΔAIC
	lm9	12	-4422.26	1.464	0.283	-4408.12						[with/without]
	lm10	13	-4420.58	3.144	0.122	-4405.26			1	<0.001	<0.001	<0.001	<0.001	-	-	-	10	-4423.72	0
	lm4	9	-4412.55	11.178	0.002	-4401.94			2	<0.001	<0.001	<0.001	<0.001	0.196	0.364	-	12	-4422.26	1.464
	lm6	10	-4412.26	11.467	0.002	-4400.48			3	<0.001	<0.001	<0.001	<0.001	0.196	0.364	0.572	13	-4420.58	3.144
	lm5	10	-4411.36	12.361	0.001	-4399.58			4	<0.001	<0.001	<0.001	-	-	-	-	9	-4412.55	11.178
	lm7	11	-4411.07	12.65	0.001	-4398.11			NULL	-	-	-	-	-	-	-	6	-3547.33	876.398
	lm3	8	-4397.61	26.11	0	-4388.19
	lm2	8	-3589.73	833.992	0	-3580.31
	lm1	7	-3574.79	848.936	0	-3566.54
	lm0	6	-3547.33	876.398	0	-3540.26
RECOMBINATION parameterized as chromosome length
POPSIZE parameterized as log(Ne)
									ANOVA
	model	k	AIC	deltaAIC	wAIC	bic			Model	r [cM/Mb]	Ne [yes/no]	gBGC	Ne*gBGC	r*Ne	r*gBGC	r*Ne*gBGC	k	AIC	ΔAIC
	lm8	10	-4435.53	0	0.642	-4423.75						[with/without]
	lm9	12	-4433.67	1.857	0.254	-4419.53			1	<0.001	<0.001	<0.001	<0.001	-	-	-	10	-4435.53	0
	lm10	13	-4431.77	3.759	0.098	-4416.45			2	<0.001	<0.001	<0.001	<0.001	0.794	0.151	-	12	-4433.67	1.857
	lm5	10	-4424.04	11.485	0.002	-4412.26			3	<0.001	<0.001	<0.001	<0.001	0.794	0.151	0.755	13	-4431.77	3.759
	lm4	9	-4424.03	11.5	0.002	-4413.42			4	<0.001	<0.001	<0.001	-	-	-	-	10	-4424.04	11.485
	lm7	11	-4422.12	13.412	0.001	-4409.16			NULL	-	-	-	-	-	-	-	6	-3555.9	879.623
	lm6	10	-4422.1	13.427	0.001	-4410.32
	lm3	8	-4409.38	26.15	0	-4399.95
	lm2	8	-3586.57	848.958	0	-3577.14
	lm1	7	-3571.93	863.6	0	-3563.68
	lm0	6	-3555.9	879.623	0	-3548.84
RECOMBINATION parameterized as chromosome length
POPSIZE parameterized as Island yes/no
									ANOVA
	model	k	AIC	deltaAIC	wAIC	bic			Model	r [cM/Mb]	Ne [yes/no]	gBGC	Ne*gBGC	r*Ne	r*gBGC	r*Ne*gBGC	k	AIC	ΔAIC
	lm10	13	-4479.58	0	0.635	-4464.26						[with/without]
	lm9	12	-4477.28	2.299	0.201	-4463.14			10	<0.001	<0.001	<0.001	<0.001	0.097	0.199	0.038	13	-4479.58	0
	lm8	10	-4476.86	2.718	0.163	-4465.08			9	<0.001	<0.001	<0.001	<0.001	0.097	0.2	-	12	-4477.28	2.299
	lm7	11	-4440.26	39.314	0	-4427.3			8	<0.001	<0.001	<0.001	<0.001	-	-	-	10	-4476.86	2.718
	lm6	10	-4440.25	39.329	0	-4428.47			7	<0.001	<0.001	<0.001	-	-	-	-	11	-4440.26	39.31
	lm5	10	-4439.49	40.09	0	-4427.71			NULL	-	-	-	-	-	-	-	6	-3555.9	923.671
	lm4	9	-4439.47	40.105	0	-4428.87
	lm3	8	-4409.38	70.198	0	-4399.95
	lm2	8	-3602.1	877.471	0	-3592.68
	lm1	7	-3571.93	907.649	0	-3563.68
	lm0	6	-3555.9	923.671	0	-3548.84

### Sheet: MCMCglmm
Model set
Models finding support for any parametrization of recombination rate and Ne are highlighted in blue. The best supported model is shown in bold
random effects	inverse matrix of phylogentic distances + chromosome
fixed' effects
A	DFE ~ RECOMBINATION + POPSIZE + mode + RECOMBINATION*POPSIZE + RECOMBINATION*mode + POPSIZE*mode
B	DFE ~ RECOMBINATION + POPSIZE + mode + RECOMBINATION*POPSIZE + RECOMBINATION*mode + POPSIZE*mode + RECOMBINATION*POPSIZE*mode
C	DFE ~ 1
Model	DIC	ΔDIC
A	-3641.72	0
B	-3640.23	1.4917
C	-2929.1	712.622
	model A								model B							model C
	Iterations = 50001:149951								Iterations = 50001:149951							Iterations = 50001:149951
	Thinning interval = 50								Thinning interval = 50							Thinning interval = 50
	Sample size = 2000								Sample size = 2000							Sample size = 2000
	DIC: -3641.7175								DIC: -3640.2258							DIC: -2929.0131
	G-structure: ~animal								G-structure: ~animal							G-structure: ~animal
	post.mean l-95% CI u-95% CI eff.samp								post.mean l-95% CI u-95% CI eff.samp							post.mean l-95% CI u-95% CI eff.samp
	animal 0.00024724 0.00010211 0.00043327 2000								animal 0.00024672 0.00010474 0.00044302 2183.2							animal 0.0016335 0.00073607 0.0028679 2000
	~chr								~chr							~chr
	post.mean l-95% CI u-95% CI eff.samp								post.mean l-95% CI u-95% CI eff.samp							post.mean l-95% CI u-95% CI eff.samp
	chr 0.0003592 0.00016685 0.00058897 2000								chr 0.00035938 0.00017222 0.00060123 2000							chr 0.00087089 0.00042465 0.0014218 2000
	R-structure: ~units								R-structure: ~units							R-structure: ~units
	post.mean l-95% CI u-95% CI eff.samp								post.mean l-95% CI u-95% CI eff.samp							post.mean l-95% CI u-95% CI eff.samp
	units 0.0018302 0.0016709 0.0019863 2000								units 0.0018345 0.0016843 0.0019949 2000							units 0.0035892 0.003297 0.0039002 1847.7
	Location effects: DFE ~ Island * log(r_cM) * mode								Location effects: DFE ~ log(r_cM) * Island + log(r_cM) * mode + Island * mode							Location effects: DFE ~ 1
	post.mean l-95% CI u-95% CI eff.samp pMCMC								post.mean l-95% CI u-95% CI eff.samp pMCMC							post.mean l-95% CI u-95% CI eff.samp pMCMC
	(Intercept) 0.27912820 0.24105964 0.31374097 2000 <5e-04 ***								(Intercept) 0.2709168 0.2400074 0.3051910 2000.0 <5e-04 ***							(Intercept) 0.22318 0.20154 0.24246 1650.8 < 5e-04 ***
	IslandYes 0.09509927 0.06104771 0.12672263 2186 <5e-04 ***								log(r_cM) -0.0518919 -0.0690982 -0.0326041 2000.0 <5e-04 ***							---
	log(r_cM) -0.05719376 -0.07541332 -0.03536908 2000 <5e-04 ***								IslandYes 0.1121557 0.0843546 0.1404419 2000.0 <5e-04 ***
	modenocpg -0.07897506 -0.10606861 -0.05148287 2000 <5e-04 ***								modenocpg -0.0608043 -0.0795928 -0.0402334 1846.8 <5e-04 ***
	IslandYes:log(r_cM) 0.01209696 -0.00366339 0.02860620 2000 0.150								log(r_cM):IslandYes 0.0010492 -0.0105137 0.0127205 2000.0 0.866
	IslandYes:modenocpg 0.00282361 -0.03305521 0.03939599 2000 0.871								log(r_cM):modenocpg -0.0020842 -0.0134571 0.0102861 1820.8 0.721
	log(r_cM):modenocpg 0.00953947 -0.00680652 0.02658908 2000 0.249								IslandYes:modenocpg -0.0310302 -0.0419660 -0.0210068 2000.0 <5e-04 ***
	IslandYes:log(r_cM):modenocpg -0.02180979 -0.04425748 0.00086598 2000 0.059 .
Signif. codes: 0 ‘***’ 0.001 ‘**’ 0.01 ‘*’ 0.05 ‘.’ 0.1 ‘ ’ 1
